# Characterising the mechanisms underlying genetic resistance to amoebic gill disease in Atlantic salmon using RNA sequencing

**DOI:** 10.1101/699561

**Authors:** Diego Robledo, Alastair Hamilton, Alejandro P. Gutiérrez, James E. Bron, Ross D. Houston

## Abstract

**Background:** Gill health is one of the main concerns for Atlantic salmon aquaculture, and Amoebic Gill Disease (AGD), attributable to infection by the amoeba *Neoparamoeba perurans*, is a frequent cause of morbidity. In the absence of preventive measures, increasing genetic resistance of salmon to AGD via selective breeding can reduce the incidence of the disease and mitigate gill damage. Understanding the mechanisms leading to AGD resistance and the underlying causative genomic features can aid in this effort, while also providing critical information for the development of other control strategies. AGD resistance is considered to be moderately heritable, and several putative QTL have been identified. The aim of the current study was to improve understanding of the mechanisms underlying AGD resistance, and to identify putative causative genomic factors underlying the QTL. To achieve this, RNA was extracted from the gill and head kidney of AGD resistant and susceptible animals following a challenge with *N*. *perurans*, and sequenced.

**Results:** Comparison between resistant and susceptible animals pointed to differences mainly in the local immune response in the gill, involving red blood cell genes and genes related to immune function and cell adhesion. Differentially expressed immune genes highlighted differences in the Th2 and Th17 responses, which are consistent with the increased heritability observed after successive challenges with the amoeba. Five QTL-region candidate genes showed differential expression, including a gene connected to interferon responses (*GVINP1*), a gene involved in systemic inflammation (*MAP4K4*), and a positive regulator of apoptosis (*TRIM39*). Analyses of allele-specific expression highlighted a gene in the QTL region on chromosome 17, cellular repressor of E1A-stimulated genes 1 (*CREG1*), showing allelic differential expression suggestive of a cis-acting regulatory variant.

**Conclusions:** In summary, this study provides new insights into the mechanisms of resistance to AGD in Atlantic salmon, and highlights candidate genes for further functional studies that can further elucidate the genomic mechanisms leading to resistance and contribute to enhancing salmon health via improved genomic selection.
