## Supplementary material for "Characterising the mechanisms underlying genetic resistance to amoebic gill disease in Atlantic salmon using RNA sequencing": Addtional file 2

### Sheet: Gill
Supplementary Table 2. Differentially expressed genes between resistant and susceptible animals. Positive logFC = more expressed in resistant animals
ID	chr	start	end	baseMean	log2FoldChange	lfcSE	padj	Annotation	Gene Symbol
XM_014168523.1	ssa16	40363890	40380102	36.655	-23.6454	2.32839	1.73e-19	protein dopey-1	DOPEY1
XM_014175591.1	ssa26	19671956	19674024	30.2534	-23.3765	2.77036	6.13e-13	eukaryotic translation initiation factor 3 subunit M	EIF3M
XM_014155760.1	ssa12	20000607	20028663	31.774	-23.4444	2.77972	6.13e-13	nuclear factor 1 B-type	NFIB
XM_014216202.1	ssa10	16619912	16655629	16.0419	-22.4865	2.732	2.56e-12	epidermal growth factor receptor substrate 15	EPS15
XM_014208986.1	ssa13	82084137	82089149	22.8773	24.1356	2.94826	2.97e-12	pericentriolar material 1 protein	PCM1
XM_014168764.1	ssa02	34269369	34278436	14.8496	21.3101	2.64983	8.12e-12	arginine/serine-rich protein PNISR	PNISR
XM_014165377.1	ssa20	57935113	57938394	11.532	23.2035	2.94898	2.83e-11	sema domain, seven thrombospondin repeats (type 1 and type 1-like), transmembrane domain (TM) and short cytoplasmic domain, (semaphorin) 5B (sema5b)	SEMA5B
XM_014186060.1	NW_012353334.1	1743	5407	10.0175	22.9692	2.9492	4.68e-11	dystrophin	DMD
XM_014214800.1	ssa09	116506327	116518755	8.24794	22.7524	2.94955	7.48e-11	histone H4 transcription factor	HINFP
XM_014144550.1	ssa15	35683922	35702120	10.2929	-21.8688	2.84898	9.05e-11	dnaJ homolog subfamily C member 5	DNAJC5
XM_014199597.1	ssa11	72769266	72788378	11.4108	-22.0142	2.95419	4.61e-10	nocturnin	NOCT
XM_014203260.1	ssa21	22460548	22671872	10.8074	-21.9378	2.95426	5.15e-10	calcium/calmodulin-dependent protein kinase type II subunit gamma	CAMK2G
XM_014178375.1	ssa27	28392614	28433113	10.0826	-21.8444	2.95436	6.04e-10	insulin-like growth factor 2 mRNA-binding protein 3	IGF2BP3
XM_014147050.1	ssa15	89857608	89924911	8.1335	-21.5465	2.95471	1.2e-09	histone-lysine N-methyltransferase 2D	KMT2D
XM_014130896.1	ssa13	72533851	72535457	6.9084	-21.3154	2.95504	1.98e-09	phosphoinositide 3-kinase regulatory subunit 6	PIK3R6
XM_014178017.1	ssa22	21032813	21035014	6.78273	-21.2945	2.95508	1.98e-09	sorting nexin-13	SNX13
XM_014171198.1	ssa01	55452446	55472717	6.49959	-21.2314	2.95517	2.19e-09	uncharacterized LOC106585215
XM_014147399.1	ssa15	97368772	97407122	76.4696	9.387	1.35909	1.52e-08	guanine nucleotide-binding protein G(k) subunit alpha	GNAI3
XM_014207327.1	ssa07	25373761	25381246	10.8262	2.34334	0.428418	0.000130742	leukocyte immunoglobulin-like receptor subfamily A member 3	LILRA3
XM_014209749.1	ssa08	20400249	20411781	6.65784	-6.06843	1.15733	0.000434273	zinc finger protein 502	ZNF502
XM_014204228.1	ssa06	35807994	35811277	177.535	0.991752	0.192769	0.000703094	lipopolysaccharide-induced tumor necrosis factor-alpha factor homolog	LITAF
XM_014151275.1	ssa02	33732083	33771018	64.5338	1.59248	0.317315	0.00130403	T-cell-specific surface glycoprotein CD28	CD28
NM_001279140.1	ssa10	38367407	38369429	65.7699	-1.62089	0.323904	0.00134422	insulin-like growth factor binding protein 1 paralog A1	IGFBP1
XM_014195472.1	ssa14	57021064	57029498	86.7585	1.19954	0.241393	0.00148189	plasma protease C1 inhibitor	SERPING1
XM_014163098.1	ssa20	28272132	28313457	44.8713	1.2234	0.246116	0.00148189	RIMS-binding protein 2	RIMBP2
XM_014208219.1	ssa18	48923602	49008320	28.2529	3.41622	0.695115	0.0017513	putative ferric-chelate reductase 1	FRRS1
XM_014160472.1	ssa03	58161636	58186139	14.1209	4.49537	0.914084	0.0017513	uncharacterized LOC106579983
XM_014205287.1	ssa07	46165757	46173355	858.001	0.756063	0.153709	0.0017513	uncharacterized LOC106607854
XM_014190245.1	NW_012397155.1	17	2141	52.4125	3.39622	0.692447	0.00177883	golgin subfamily A member 6-like protein 22	GOLGA6L22
NM_001141325.1	ssa23	2174953	2196691	17.5464	-1.22993	0.253478	0.00218958	MpV17 mitochondrial inner membrane protein	MPV17
XM_014137872.1	ssa02	30821194	30830156	19.7781	6.94896	1.43262	0.00218958	stanniocalcin	STC1
XM_014187881.1	ssa24	33054252	33097663	77.4941	2.54101	0.533735	0.00332135	trichohyalin	TCHH
XM_014186563.1	ssa27	24001688	24036244	58.4054	2.62875	0.559912	0.00445464	trichohyalin	TCHH
XM_014137484.1	ssa12	15802145	15804638	220.084	-0.676017	0.144492	0.00468331	non-POU domain-containing octamer-binding protein	NONO
XR_001324236.1	ssa25	35938538	35963762	72.6118	0.896899	0.192588	0.00505074	butyrophilin subfamily 2 member A2	BTN2A2
XM_014135295.1	ssa13	26295913	26302931	82.7697	3.55355	0.776439	0.00723165	biglycan-like	BGN
XM_014168527.1	ssa23	29292770	29299783	39.4494	-1.13164	0.248915	0.00813383	THO complex 6 homolog (Drosophila)	THOC6
XM_014170142.1	ssa01	28516258	28521867	389.045	0.438749	0.0976059	0.00982801	ectonucleotide pyrophosphatase/phosphodiesterase 4 (putative)	ENPP4
XM_014167441.1	ssa16	2801924	2806633	58.3262	6.27124	1.3994	0.0102208	prenylated Rab acceptor protein 1	RABAC1
XM_014172382.1	ssa18	65243858	65314692	18.6528	7.35078	1.65386	0.0115552	retinoid X receptor alpha	RXRA
XR_001321722.1	ssa17	11917255	11920665	14.9295	1.20374	0.27056	0.0115552	uncharacterized LOC106575291
XM_014193989.1	ssa03	76856731	76860694	414.831	2.49846	0.563178	0.0115766	band 3 anion exchange protein	SLC4A2
XM_014210775.1	ssa09	24382685	24393250	71.3412	0.997913	0.225048	0.0115766	heat shock 70 kDa protein 4L	HSPA4L
XM_014140059.1	ssa01	142134127	142136664	306.582	-0.459459	0.103893	0.0119549	HAUS augmin-like complex subunit 1	HAUS1
XM_014164478.1	ssa01	57847823	57981996	14.9461	-7.23335	1.65145	0.0140839	calcium/calmodulin-dependent serine protein kinase (MAGUK family)	CASK
XM_014185533.1	NW_012352006.1	6066	9617	73.3036	-1.21503	0.277567	0.0140839	FAD-linked sulfhydryl oxidase ALR	GFER
XM_014140426.1	ssa14	24022925	24030892	248.81	-0.447901	0.103493	0.0169399	chromosome ssa14 open reading frame human C5orf22
XR_001320214.1	ssa13	72533851	72535457	42.9794	1.35226	0.312343	0.0169399	uncharacterized LOC106567990
XM_014198751.1	ssa05	10789917	10834592	125.827	0.558	0.129569	0.0180055	androgen receptor	AR
NM_001123662.1	ssa06	34516033	34516788	7461.07	2.31468	0.537606	0.0180055	hemoglobin subunit alpha	HBA
XM_014210486.1	ssa09	19636119	19639659	247.315	-0.632341	0.147768	0.0195012	cdc42 effector protein 2	CDC42EP2
XM_014141907.1	ssa28	11534937	11541648	119.097	2.31342	0.540142	0.0195012	trichohyalin-like	TCHH
XM_014192497.1	ssa10	1712724	1747115	22.4084	-9.0794	2.131	0.0208091	zinc finger protein 91	ZNF91
XM_014161591.1	ssa20	30915475	30921928	64.3144	-0.877925	0.206612	0.021294	dual specificity protein phosphatase 2	DUSP2
XM_014195967.1	ssa06	60280509	60318931	198.527	0.778137	0.18324	0.021294	mitogen-activated protein kinase kinase kinase kinase 2	MAPKAPK2
XR_001328261.1	ssa06	61717270	61753820	17.51	1.34439	0.316821	0.021294	uncharacterized LOC106602644
XM_014190339.1	ssa03	22393865	22396286	3375.95	-0.54383	0.128934	0.0230385	calcyclin binding protein	CACYBP
XM_014147402.1	ssa15	97324212	97364613	57.6119	-1.01923	0.24156	0.0230385	guanine nucleotide-binding protein G(i) subunit alpha-1	GNAI1
XM_014136672.1	ssa13	50237216	50271857	65.7411	1.29918	0.308435	0.0232374	actin filament associated protein 1-like 1	AFAP1L1
XM_014128890.1	ssa11	73602862	73646949	150.755	1.3995	0.332923	0.02373	lysine-specific demethylase 6B-like	KDM6B
XM_014167534.1	ssa08	2852738	2901232	11.3291	-6.83325	1.62994	0.0245461	zinc finger and BTB domain containing 49	ZBTB49
XR_001323750.1	ssa05	31934070	31949002	14.4146	2.2341	0.533694	0.0248286	uncharacterized LOC106584462
XM_014190643.1	ssa03	21385465	21403814	224.202	-0.379453	0.0908817	0.025153	aspartyl-tRNA synthetase 2 mitochondrial	DARS2
XM_014166700.1	ssa22	21930689	21949010	38.4351	3.20639	0.768442	0.025153	CD34 molecule	CD34
XM_014205335.1	ssa06	61717270	61753820	439.538	0.707786	0.16942	0.025153	tumor necrosis factor receptor superfamily member 21	TNFRSF21
XM_014156095.1	ssa18	55753719	55764224	52.2647	-10.3341	2.48815	0.0264041	interferon-induced very large GTPase 1	GVINP1
XM_014215644.1	ssa17	4356996	4369294	184.057	0.561303	0.135318	0.0264041	protein kinase cAMP-dependent catalytic beta	PRKACB
NM_001140026.1	ssa20	18280625	18314319	227.671	1.07224	0.258632	0.0264041	Rho GTPase-activating protein 15	ARHGAP15
XM_014166593.1	ssa04	16146246	16147006	18.0874	2.09906	0.505014	0.0264041	uncharacterized LOC106582949
XM_014202390.1	ssa07	43369905	43379838	213.984	0.758207	0.182929	0.0264041	uncharacterized LOC106606239
XM_014192723.1	ssa22	18948195	19149994	9.17411	4.40486	1.06422	0.0266988	spectrin beta non-erythrocytic 5	SPTBN5
XM_014184379.1	ssa22	44393572	44399582	162.536	-0.690942	0.167593	0.0282707	STIP1 homology and U box-containing protein 1	STUB1
XM_014147039.1	ssa15	89572267	89621894	241.857	0.86355	0.209877	0.0285382	extended synaptotagmin-1	ESYT1
XM_014203715.1	ssa06	31817373	31818340	21538.6	2.30618	0.560522	0.0285382	hemoglobin subunit beta-1	HBB1
XM_014186644.1	NW_012355087.1	7350	8500	40978.6	2.40141	0.585559	0.0298293	hemoglobin subunit alpha-4	HBA4
XM_014128487.1	ssa15	96354751	96357300	27.2252	8.38004	2.04601	0.0301181	poly [ADP-ribose] polymerase 14	PARP14
NM_001141489.2	ssa13	89376778	89380339	882.196	1.43151	0.349788	0.0301554	1-acyl-sn-glycerol-3-phosphate acyltransferase theta-B	PLCHB
XM_014166775.1	ssa12	78148616	78170208	10.436	-4.43071	1.08763	0.0322816	membrane-associated guanylate kinase WW and PDZ domain-containing protein 1
NM_001140368.1	ssa24	23569454	23571621	21.7675	1.505	0.37063	0.0333663	Apelin receptor A	APLNR
XM_014185107.1	ssa13	71021373	71127806	146.968	-0.86983	0.214233	0.0333663	phosphoribosyl pyrophosphate synthase-associated protein 2	PRPSAP2
XM_014147603.1	ssa15	103678248	103680619	365.784	-0.99585	0.245645	0.0338417	3-beta-hydroxysteroid-Delta(8) Delta(7)-isomerase	EBP
XM_014149179.1	ssa21	47207551	47278849	9.03629	-6.50541	1.60865	0.034896	megakaryocyte-associated tyrosine-protein kinase	MATK
XM_014204300.1	ssa06	34516033	34516788	24679.8	2.22892	0.552	0.0349753	hemoglobin subunit alpha	HBA
XM_014216458.1	ssa21	41795777	42118024	31.0766	1.67472	0.414573	0.0349753	semaphorin-6B	SEMA6B
XM_014136432.1	ssa23	329477	337405	8.93563	4.01419	0.995682	0.0355086	suppressor of cytokine signaling 2	SOCS2
XM_014134812.1	ssa13	18165836	18182028	123.666	1.05645	0.262622	0.0364539	interleukin-17 receptor E	IL17RE
XM_014186643.1	NW_012355087.1	5234	5890	49833.3	2.06827	0.516575	0.0381747	hemoglobin subunit beta	HBB1
XM_014130727.1	ssa13	43407984	43411559	20.1219	2.44135	0.609207	0.0381747	osteocalcin	BGLAP
XR_001324852.1	ssa06	60707495	60716807	64.2071	1.11457	0.278365	0.0381747	uncharacterized LOC106589478
XM_014207613.1	ssa07	33150174	33176258	14.9665	4.51822	1.13248	0.0392155	cadherin-related family member 5	CDHR5
XM_014135546.1	ssa13	35788290	35793198	82.9394	0.874387	0.219038	0.0392155	Heterogeneous nuclear ribonucleoprotein A1	HNRNPA1
XM_014156610.1	ssa01	136949065	136952418	48.7512	5.07207	1.27086	0.0392155	phosphatidylinositol-binding clathrin assembly protein	PICALM
XM_014172928.1	ssa25	12064950	12074351	8.13555	-3.61382	0.910309	0.0421665	CG057 protein	CG057
XM_014147369.1	ssa02	39233174	39298604	15.9086	1.22946	0.309974	0.0423511	transmembrane emp24 domain-containing protein 4	TMED4
XM_014141297.1	ssa14	45305139	45321110	176.822	1.33717	0.337692	0.043084	elongation factor 1-delta	EEF1D
XM_014167016.1	ssa22	31903353	31983178	163.135	1.0897	0.275888	0.0444473	extended synaptotagmin-1	ESYT1
XM_014211649.1	ssa09	46168269	46175624	77913.1	-0.825138	0.209093	0.044648	deoxyribonuclease gamma	DNASE1L3
XM_014169595.1	ssa04	32746059	32771256	42.987	1.36184	0.346227	0.0466387	uncharacterized LOC106584367
XM_014149632.1	ssa16	49288399	49291674	60.5964	2.07499	0.529229	0.0468255	carboxypeptidase N subunit 2	CPN2
XM_014212194.1	ssa09	65448586	65476709	18.71	6.8666	1.75303	0.0468255	diacylglycerol kinase theta	DGKQ
XM_014178279.1	ssa27	25167641	25287795	32.5159	4.98878	1.27273	0.0468255	RHO family interacting cell polarization regulator 2	RIPOR2
XM_014207923.1	ssa07	39302320	39308724	8.88417	-5.01519	1.28071	0.0468255	host cell factor 2	HCFC2
XR_001321245.1	ssa16	2801924	2806633	46.8033	0.788731	0.201195	0.0468255	uncharacterized LOC106573046
XM_014208455.1	ssa10	21700220	21834555	84.1469	-0.662199	0.168555	0.0468255	zinc finger protein ZFMSA12A	ZN12
NM_001140496.1	ssa26	22909596	22913677	209.873	-0.702648	0.179829	0.0476357	Diphosphomevalonate decarboxylase	MVD
NM_001140246.1	ssa17	11917255	11920665	87.8533	0.623097	0.159391	0.0476357	protein phosphatase Mg2+/Mn2+ dependent 1H	PPM1H
XM_014162884.1	ssa02	23013449	23037827	20.8194	0.972976	0.249325	0.0477208	fucolectin-6	FUCL6
XM_014137972.1	ssa20	11738678	11800894	10.6401	7.0254	1.79976	0.0477208	rho GTPase-activating protein 7	DLC1
XR_001323639.1	ssa04	19601516	19606289	145.092	2.22336	0.570663	0.0485435	uncharacterized LOC106583878
XM_014150379.1	ssa16	72748953	72756212	346.11	-0.814904	0.209298	0.0486295	ELAV-like protein 1	ELAVL1
XM_014135092.1	ssa13	19519411	19541693	26.2317	1.04292	0.268662	0.0497241	dysbindin	DTNBP1
XM_014161144.1	ssa23	34265881	34267615	98.8425	1.43733	0.370286	0.0497241	transforming acidic coiled-coil-containing protein 1	TACC1
XM_014161057.1	ssa01	34280575	34341358	55.0273	1.32788	0.341783	0.0497241	uncharacterized LOC106580235

### Sheet: Headkidney
ID	chr	start	end	baseMean	log2FoldChange	lfcSE	padj	Annotation	Gene symbol
XM_014132430.1	ssa25	12064950	12074351	27.9042	-23.8233	2.82554	2.02684e-12	transforming acidic coiled-coil-containing protein 1	TACC1
XM_014155879.1	ssa10	30445027	30534517	18.9587	-23.2997	2.80829	3.17528e-12	multiple PDZ domain protein	MPDZ
XM_014175802.1	ssa10	80357724	80406768	25.2387	23.6036	2.95731	2.86199e-11	serine/threonine-protein kinase N2	PKN2
XM_014148987.1	ssa01	10254105	10356760	17.5791	23.0749	2.95762	9.05168e-11	PQ-loop repeat-containing protein 1	PQLC1
XM_014132539.1	ssa11	19295503	19589703	12.5666	22.6308	2.95802	2.23346e-10	lysine-specific demethylase 5B-B	KDM5BB
XM_014159469.1	ssa11	20847867	20892019	11.9398	-22.673	2.96961	2.23346e-10	E3 ubiquitin-protein ligase RNF6	RNF6
XM_014162387.1	ssa11	21239510	21267081	10.5583	-22.5044	2.96977	2.98019e-10	tyrosine-protein kinase BAZ1B	BAZ1B
XM_014126926.1	ssa01	118407951	118417300	9.35453	22.2175	2.9585	4.02018e-10	DNA-binding protein RFX7	RFX7
XM_014161707.1	ssa12	23411077	23611012	9.26249	22.2067	2.95852	4.02018e-10	serine/threonine-protein kinase A-Raf	ARAF
XM_014139521.1	ssa12	51606174	51646484	10.955	22.1281	2.95822	4.02087e-10	zinc finger MYND domain-containing protein 11	ZMYND11
XM_014142606.1	ssa12	52779482	52814255	8.52196	-22.2155	2.97012	4.02087e-10	thyroid hormone receptor associated protein 3	THRAP3
XM_014191645.1	ssa12	67249182	67428897	7.4236	-22.0208	2.97039	6.08722e-10	DDB1- and CUL4-associated factor 8	DCAF8
XM_014126643.1	ssa14	19645804	19675216	6.94077	-21.9386	2.97053	6.93999e-10	zinc finger homeobox 3 (zfhx3)	ZFHX3
XM_014122956.1	ssa14	70732465	70766829	6.69371	-21.8834	2.97061	7.41933e-10	protein furry homolog	FRY
XM_014126985.1	ssa14	72458226	72504620	4.06768	21.061	2.96093	4.4943e-09	nestin-like	NES
XM_014176755.1	ssa14	84459728	84461765	10.4338	20.347	2.9583	2.25297e-08	integrin alpha-L	ITGAL
XM_014129685.1	ssa15	18183343	18203436	49.3804	-4.37814	0.812415	0.000247318	leukemia inhibitory factor receptor	LIFR
XM_014133422.1	ssa16	25042158	25111788	6.32404	-5.90289	1.14294	0.000794364	membrane-associated guanylate kinase WW and PDZ domain-containing protein 1	MAGI1
XM_014143062.1	ssa16	33245481	33338396	20.149	4.91949	0.95835	0.000889456	dynein heavy chain	DNAH10
XM_014205330.1	ssa16	31252487	31260622	10.785	6.88943	1.38501	0.00194372	CD2-associated protein	CD2AP
XM_014176537.1	ssa16	40508753	40521845	271.364	-0.831671	0.174401	0.00524023	cell migration-inducing and hyaluronan-binding protein	CEMIP
XM_014131440.1	ssa17	34631579	34637899	10.7723	5.9579	1.26704	0.0069429	regulatory-associated protein of mTOR	RPTOR
XM_014149026.1	ssa18	52437254	52506566	124.667	0.530575	0.115413	0.0108939	homocysteine-inducible endoplasmic reticulum stress-inducible ubiquitin-like domain member 1	HERPUD1
XM_014158458.1	ssa19	49458178	49471950	14.4379	5.9481	1.29551	0.0108939	delta-1-pyrroline-5-carboxylate synthase	ALDH18A1
XM_014172928.1	ssa19	67549242	67555498	3.90394	-3.72573	0.818821	0.0127304	CG057 protein	CG057
XM_014208219.1	ssa20	35973830	35997669	8.61218	-4.41685	0.980777	0.0152658	putative ferric-chelate reductase 1	FRRS1
XM_014168099.1	ssa20	50418446	50453994	31.1455	5.16539	1.15508	0.0170459	TOX high mobility group box family member 2	TOX2
XM_014149197.1	ssa22	49396127	49550888	20.409	0.873709	0.196649	0.0181581	tumor necrosis factor alpha-induced protein 8-like protein 1	TNFAIP8L1
XM_014170961.1	ssa24	10263832	10279096	9.5073	2.69901	0.606489	0.0181581	transmembrane protein 150A-like	TMEM150A
XM_014142523.1	ssa26	18046936	18121496	16.8548	-5.45807	1.26461	0.0304188	lysophosphatidylcholine acyltransferase 1 (lpcat1)	LPCAT1
XM_014206695.1	ssa02	46992482	47052329	15.0224	7.61101	1.76119	0.0304188	serine/threonine-protein phosphatase 2B catalytic subunit alpha isoform	PPP3CC
XM_014148513.1	ssa26	39850901	39856854	333.708	-1.20501	0.280408	0.0320613	semaphorin-3D	SEMA3D
XM_014200277.1	ssa02	45818294	45855878	65.2495	-0.986953	0.230324	0.0328596	protein FAM26E	FAM26E
XM_014204594.1	ssa03	35146341	35165879	18.0929	1.26189	0.29755	0.0388595	PR domain zinc finger protein 1	PRDM1
XM_014199042.1	ssa04	16981360	17073016	13.9673	-7.04363	1.66561	0.0398333	cullin-4B	CUL4B
XM_014143748.1	ssa05	22771739	22794547	32.6418	-2.86464	0.682714	0.0435179	EMILIN-1	EMILIN1
XM_014175353.1	ssa05	46132105	46135008	9.8934	7.0103	1.67221	0.0435179	AT-rich interactive domain-containing protein 3B	ARID3B
XM_014215861.1	ssa06	45267033	45280062	46.7956	-1.03359	0.246663	0.0435179	prolyl 3-hydroxylase 2	LEPREL1
XM_014126319.1	ssa06	61603137	61712743	35.7379	-7.85234	1.88252	0.0461165	protein quaking-A	QKIA
XM_014195264.1	ssa07	13151483	13287518	563.348	-0.863158	0.20735	0.0466487	sorbin and SH3 domain-containing protein 2	SORBS2
XM_014124162.1	ssa07	43369905	43379838	9.24886	6.9123	1.66374	0.047159	enhancer of mRNA-decapping protein 4	EDC4
XM_014152819.1	ssa10	10455389	10547023	5.43738	-5.68258	1.37287	0.0492525	phosphate carrier protein	SLC34A2
