## Additional file 3 for "Characterising the mechanisms underlying genetic resistance to amoebic gill disease in Atlantic salmon using RNA sequencing"

### Sheet: phenotypes
ID	Tissue	Condition	finclip	First gill score	Second gill score	mean gill score	Weight	Length	Ct
450K	Head kidney	Resistant	B402_00450	2.5	2.5	2.5	513	352	33.53
464G	Gill	Resistant	B402_00464	2.5	3	2.75	365	327	34.72
464K	Head kidney	Resistant	B402_00464	2.5	3	2.75	365	327	34.72
468G	Gill	Susceptible	B402_00468	4	4	4	422	351	22.82
468K	Head kidney	Susceptible	B402_00468	4	4	4	422	351	22.82
493G	Gill	Susceptible	B402_00493	4	4	4	334	328	23.96
493K	Head kidney	Susceptible	B402_00493	4	4	4	334	328	23.96
495G	Gill	Susceptible	B402_00495	4	4	4	435	344	27.56
495K	Head kidney	Susceptible	B402_00495	4	4	4	435	344	27.56
498G	Gill	Susceptible	B402_00498	4	4.5	4.25	595	388	27.67
498K	Head kidney	Susceptible	B402_00498	4	4.5	4.25	595	388	27.67
501G	Gill	Susceptible	B402_00501	4.5	4.5	4.5	482	386	22.39
501K	Head kidney	Susceptible	B402_00501	4.5	4.5	4.5	482	386	22.39
505G	Gill	Resistant	B402_00505	3	3	3	628	388	36.5
505K	Head kidney	Resistant	B402_00505	3	3	3	628	388	36.5
506G	Gill	Susceptible	B402_00506	4.5	4	4.25	341	320	26.72
506K	Head kidney	Susceptible	B402_00506	4.5	4	4.25	341	320	26.72
507G	Gill	Resistant	B402_00507	3	3	3	481	372	33.07
507K	Head kidney	Resistant	B402_00507	3	3	3	481	372	33.07
511G	Gill	Resistant	B402_00511	3	3	3	529	367	34.51
511K	Head kidney	Resistant	B402_00511	3	3	3	529	367	34.51
513G	Gill	Resistant	B402_00513	3	3	3	494	357	36.95
513K	Head kidney	Resistant	B402_00513	3	3	3	494	357	36.95
524G	Gill	Resistant	B402_00524	3	3	3	671	411	36.21
524K	Head kidney	Resistant	B402_00524	3	3	3	671	411	36.21
531G	Gill	Susceptible	B402_00531	4	4	4	481	374	26.93
531K	Head kidney	Susceptible	B402_00531	4	4	4	481	374	26.93
532G	Gill	Resistant	B402_00532	2.5	3	2.75	707	396	46.6
532K	Head kidney	Resistant	B402_00532	2.5	3	2.75	707	396	46.6
538G	Gill	Resistant	B402_00538	3	3	3	363	317	41.08
538K	Head kidney	Resistant	B402_00538	3	3	3	363	317	41.08
544G	Gill	Susceptible	B402_00544	4	4	4	301	296	25.25
544K	Head kidney	Susceptible	B402_00544	4	4	4	301	296	25.25
547G	Gill	Resistant	B402_00547	3	3	3	570	388	38.65
547K	Head kidney	Resistant	B402_00547	3	3	3	570	388	38.65
551G	Gill	Susceptible	B402_00551	4	4	4	472	358	26.92
551K	Head kidney	Susceptible	B402_00551	4	4	4	472	358	26.92
554G	Gill	Susceptible	B402_00554	4	4	4	332	321	28.02
554K	Head kidney	Susceptible	B402_00554	4	4	4	332	321	28.02
557G	Gill	Susceptible	B402_00557	4.5	4.5	4.5	260	308	26.59
557K	Head kidney	Susceptible	B402_00557	4.5	4.5	4.5	260	308	26.59
558G	Gill	Susceptible	B402_00558	4	4	4	457	358	27.05
558K	Head kidney	Susceptible	B402_00558	4	4	4	457	358	27.05
559G	Gill	Resistant	B402_00559	3	3	3	500	352	37.26
559K	Head kidney	Resistant	B402_00559	3	3	3	500	352	37.26
561G	Gill	Resistant	B402_00561	3	3	3	701	396	36.35
561K	Head kidney	Resistant	B402_00561	3	3	3	701	396	36.35
